# A new family of Type VI secretion system-delivered effector proteins displays ion-selective pore-forming activity

**DOI:** 10.1101/676247

**Authors:** Giuseppina Mariano, Katharina Trunk, David J. Williams, Laura Monlezun, Henrik Strahl, Samantha J. Pitt, Sarah J. Coulthurst

**Affiliations:** Division of Molecular Microbiology, School of Life Sciences, University of Dundee, Dow St, Dundee, DD1 5EH, UK; Centre for Bacterial Cell Biology, Newcastle University, Richardson Road, Newcastle-upon-Tyne, NE2 4AX, UK; School of Medicine, University of St Andrews, North Haugh, St Andrews KY16 9TF, UK

## Abstract

Type VI secretion systems (T6SSs) are nanomachines widely used by bacteria to compete with rivals. T6SSs deliver multiple toxic effector proteins directly into neighbouring cells and play key roles in shaping diverse polymicrobial communities. A number of families of T6SS-dependent anti-bacterial effectors have been characterised, however the mode of action of others remains unknown. Here we report that Ssp6, an anti-bacterial effector delivered by the *Serratia marcescens* T6SS, is an ion-selective pore-forming toxin. *In vivo*, Ssp6 inhibits growth by causing depolarisation of the inner membrane of intoxicated cells and also leads to increased outer membrane permeability, whilst reconstruction of Ssp6 activity *in vitro* demonstrated that it forms cation-selective pores. A survey of bacterial genomes revealed that Ssp6-like effectors are widespread in Enterobacteriaceae and often linked with T6SS genes. We conclude that Ssp6 represents a new family of T6SS-delivered anti-bacterial effectors, further diversifying the portfolio of weapons available for deployment during inter-bacterial conflict.

---

Bacteria have developed a variety of strategies to overcome their competitors and access limited resources, enabling them to survive and proliferate in multitude of polymicrobial environments. In some cases, these strategies involve actively killing or inhibiting the growth of rival bacteria. One mechanism widely used by Gram-negative bacteria for this kind of active competition is the Type VI secretion system (T6SS). The T6SS is a contact-dependent nanomachine which delivers toxic effector proteins directly into neighbouring cells. Bacteria most commonly use the T6SS to attack competitor bacteria, but this versatile weapon can also be used for manipulating host cells, killing fungal competitors or scavenging metals^1^. The T6SS is a mechanical puncturing device related to several contractile injection systems including bacteriophages^2^. According to the current model^1, 3–5^, contraction of an extended cytoplasmic sheath anchored in a trans-membrane basal complex propels a cell-puncturing structure, comprising a tube of Hcp hexamers tipped by a VgrG-PAAR spike, out of the secreting cell and towards a target cell. The Hcp-VgrG-PAAR structure is decorated by effector proteins which can interact covalently or non-covalently with one of these components. The rapid and powerful contraction events lead to the breach of a target cell by the expelled puncturing structure, followed by release of effectors inside the target cell.

A number of anti-bacterial effectors delivered by the T6SS have been described. These include large and diverse families of peptidoglycan hydrolases, phospholipases, nucleases and NAD(P)^+^-glycohydrolases^1, 6–11^. Singly or in combination, they provide effective killing or inhibition of targeted bacterial cells. In order to prevent self-intoxication or intoxication by genetically-identical neighbouring cells, T6SS-deploying bacteria possess a specific immunity protein for each anti-bacterial effector. Immunity proteins are encoded adjacent to their cognate effector, reside in the cellular compartment in which the effector exerts its action, and typically work by binding to the effector and occluding its active site^1^. Whilst many anti-bacterial T6SS effectors now have demonstrated or predictable functions, there remain many others whose function is unknown or not yet fully characterised. Intoxication by two unrelated effectors, Tse4 in *Pseudomonas aeruginosa* and VasX in *Vibrio cholerae*, led to loss of membrane potential and these effectors were proposed to be pore-forming toxins^12, 13^, however such a mechanism has not yet been demonstrated or characterised *in vitro* for a T6SS effector.

The opportunistic pathogen, *Serratia marcescens*, has a potent anti-bacterial T6SS, which secretes at least eight anti-bacterial effector proteins in addition to two anti-fungal effectors^14–16^. Several of these anti-bacterial effectors are not related to previously-characterised effectors and have mechanisms that cannot be readily predicted, therefore they likely represent novel anti-bacterial toxins. Here, we report the detailed characterisation of one of these new effectors, Ssp6. We reveal that Ssp6 acts by causing depolarisation of the target cell cytoplasmic membrane *in vivo* and provide a mechanistic explanation for this observation by demonstrating the ability of Ssp6 to form cation-selective pores *in vitro*. Homologues of Ssp6 can be found in many species of Enterobacteriaceae, hence Ssp6 defines a new family of T6SS-delivered, ion-selective pore-forming toxins.
