## Supplementary Table 3 for "A new family of Type VI secretion system-delivered effector proteins displays ion-selective pore-forming activity"

### Sheet: hmmer_output_supplementary
Accession	Name of hita	Short species	Strain	Contig	Startb	Stopb	HMMER scorec	HMMER e valuec
GCF_000009345.1	Yersinia enterocolitica 8081 1	Yersinia enterocolitica	8081	NC_008800.1	2503099	2503740	64	1.6e-20
GCF_000009345.1	Yersinia enterocolitica 8081 2	Yersinia enterocolitica	8081	NC_008800.1	2728425	2729084	157.6	3.1e-49
GCF_000019565.1	Klebsiella variicola 342 1	Klebsiella variicola	342	NC_011283.1	2792367	2793083	20.3	4.6e-07
GCF_000019565.1	Klebsiella variicola 342 2	Klebsiella variicola	342	NC_011283.1	4976008	4976523	69.5	3.8e-22
GCF_000025465.1	Klebsiella variicola At-22 1	Klebsiella variicola	At-22	NC_013850.1	2797833	2798549	20.3	4.5e-07
GCF_000026185.1	Erwinia tasmaniensis Et1/99 1	Erwinia tasmaniensis	Et1/99	NC_010694.1	3606572	3607222	139.9	9.3e-44
GCF_000026185.1	Erwinia tasmaniensis Et1/99 2	Erwinia tasmaniensis	Et1/99	NC_010694.1	3628195	3628887	24.1	2.7e-08
GCF_000027205.1	Erwinia amylovora ATCC 49946 1	Erwinia amylovora	ATCC 49946	NC_013971.1	2685633	2686286	153	8.8e-48
GCF_000027265.1	Erwinia pyrifoliae Ep1/96 1	Erwinia pyrifoliae	Ep1/96	NC_012214.1	3711498	3712016	257.7	8.6e-80
GCF_000047365.1	Yersinia pseudotuberculosis IP 32953 1	Yersinia pseudotuberculosis	IP 32953	NC_006155.1	1882973	1883629	141	3.9e-44
GCF_000091565.1	Erwinia amylovora CFPB1430 1	Erwinia amylovora	CFPB1430	NC_013961.1	2648051	2648704	153	8.8e-48
GCF_000147055.1	Dickeya dadantii 3937 1	Dickeya dadantii	3937	NC_014500.1	2662077	2662763	28.7	9.3e-10
GCF_000148935.1	Pantoea vagans C9-1 1	Pantoea vagans	C9-1	NC_014562.1	3989001	3989642	63	2.9e-20
GCF_000187705.1	Rahnella sp. Y9602 1	Rahnella sp.	Y9602	NC_015061.1	3915307	3915963	114.3	5.8e-36
GCF_000187705.1	Rahnella sp. Y9602 2	Rahnella sp.	Y9602	NC_015061.1	4572933	4573613	114.4	6.1e-36
GCF_000196615.1	Erwinia billingiae Eb661 1	Erwinia billingiae	Eb661	NC_014306.1	441633	442283	140.8	3e-44
GCF_000215745.1	Klebsiella aerogenes KCTC 2190 1	Klebsiella aerogenes	KCTC 2190	NC_015663.1	3185046	3185690	44.9	1.2e-14
GCF_000239975.1	Enterobacter cloacae EcWSU1 1	Enterobacter cloacae	EcWSU1	NC_016514.1	2781388	2782053	185.7	8.1e-58
GCF_000240185.1	Klebsiella pneumoniae HS11286 1	Klebsiella pneumoniae	HS11286	NC_016845.1	596701	597375	110.7	7.5e-35
GCF_000240325.1	Klebsiella michiganensis KCTC 1686 1	Klebsiella michiganensis	KCTC 1686	NC_016612.1	5614204	5614845	302.5	1.1e-93
GCF_000255535.1	Rahnella aquatilis HX2 1	Rahnella aquatilis	HX2	NC_017047.1	3976953	3977609	114.7	4.5e-36
GCF_000255535.1	Rahnella aquatilis HX2 2	Rahnella aquatilis	HX2	NC_017047.1	4668193	4668873	114.4	6.4e-36
GCF_000261045.2	Serratia plymuthica PRI-2c 1	Serratia plymuthica	PRI-2c	NZ_CP015613.1	1903201	1903812	309	1.5e-95
GCF_000262305.1	Shimwellia blattae DSM 4481 1	Shimwellia blattae	DSM 4481	NC_017910.1	2714389	2715039	144.6	3.7e-45
GCF_000281435.2	Klebsiella pneumoniae KPNIH10 1	Klebsiella pneumoniae	KPNIH10	NZ_CP007727.1	599826	600500	110.7	7.5e-35
GCF_000281535.2	Klebsiella pneumoniae KPNIH1 1	Klebsiella pneumoniae	KPNIH1	NZ_CP008827.1	599826	600500	110.7	7.5e-35
GCF_000283875.1	Pantoea ananatis LMG 5342 1	Pantoea ananatis	LMG 5342	NC_016816.1	2794506	2795138	65.2	7.6e-21
GCF_000294535.1	Pectobacterium carotovorum PCC21 1	Pectobacterium carotovorum	PCC21	NC_018525.1	1127749	1128444	23.8	3.3e-08
GCF_000300455.3	Kosakonia sacchari SP1 1	Kosakonia sacchari	SP1	NZ_CP007215.2	3211064	3211699	53.9	2.3e-17
GCF_000330865.1	Serratia sp. FGI94 1	Serratia sp.	FGI94	NC_020064.1	3019347	3019985	66.3	3.3e-21
GCF_000364385.3	Klebsiella pneumoniae ATCC BAA-2146 1	Klebsiella pneumoniae	ATCC BAA-2146	NZ_CP006659.2	618441	619115	110.7	7.5e-35
GCF_000406765.2	Klebsiella pneumoniae 500_1420 1	Klebsiella pneumoniae	500_1420	NZ_CP011980.1	4673620	4674294	110.7	7.5e-35
GCF_000417225.2	Klebsiella pneumoniae DMC1097 1	Klebsiella pneumoniae	DMC1097	NZ_CP011976.1	4759517	4760191	110.7	7.5e-35
GCF_000513215.1	Serratia marcescens Db11 1	Serratia marcescens	Db11	NZ_HG326223.1	838784	839428	334.5	3.1e-103
GCF_000513215.1	Serratia marcescens Db11 2	Serratia marcescens	Db11	NZ_HG326223.1	5022150	5022797	324	3.8e-100
GCF_000597905.1	Klebsiella pneumoniae 30684/NJST258_2 1	Klebsiella pneumoniae	30684/NJST258_2	NZ_CP006918.1	4704016	4704690	110.7	7.5e-35
GCF_000740965.1	Pectobacterium atrosepticum 21A 1	Pectobacterium atrosepticum	21A	NZ_CP009125.1	152900	153586	33.7	3.7e-11
GCF_000740965.1	Pectobacterium atrosepticum 21A 2	Pectobacterium atrosepticum	21A	NZ_CP009125.1	1841182	1841916	27.2	3.5e-09
GCF_000754345.1	Providencia stuartii ATCC 33672 1	Providencia stuartii	ATCC 33672	NZ_CP008920.1	722809	723540	35.7	7.9e-12
GCF_000757785.1	Pluralibacter gergoviae FB2 1	Pluralibacter gergoviae	FB2	NZ_CP009450.1	4732914	4733576	112	2.6e-35
GCF_000775375.1	Klebsiella pneumoniae KPNIH33 1	Klebsiella pneumoniae	KPNIH33	NZ_CP009771.1	600856	601530	110.7	7.5e-35
GCF_000775395.1	Klebsiella pneumoniae KPNIH32 1	Klebsiella pneumoniae	KPNIH32	NZ_CP009775.1	602053	602727	110.7	7.5e-35
GCF_000784985.1	Klebsiella pneumoniae KPNIH30 1	Klebsiella pneumoniae	KPNIH30	NZ_CP009872.1	599827	600501	110.7	7.5e-35
GCF_000785005.1	Klebsiella pneumoniae KPNIH31 1	Klebsiella pneumoniae	KPNIH31	NZ_CP009876.1	1033311	1033985	105.5	3.4e-33
GCF_000812205.2	Klebsiella variicola DX120E 1	Klebsiella variicola	DX120E	NZ_CP009274.2	2828291	2829007	20.2	4.9e-07
GCF_000834195.1	Yersinia enterocolitica WA 1	Yersinia enterocolitica	WA	NZ_CP009367.1	1802930	1803571	61.7	8.5e-20
GCF_000834295.1	Yersinia pseudotuberculosis IP32953 1	Yersinia pseudotuberculosis	IP32953	NZ_CP009712.1	1012888	1013544	141	3.9e-44
GCF_000834355.1	Yersinia pseudotuberculosis MD67 1	Yersinia pseudotuberculosis	MD67	NZ_CP009757.1	998050	998706	141	3.7e-44
GCF_000834395.1	Yersinia aldovae 670-83 1	Yersinia aldovae	670-83	NZ_CP009781.1	776859	777503	332.2	2.2e-102
GCF_000834395.1	Yersinia aldovae 670-83 2	Yersinia aldovae	670-83	NZ_CP009781.1	1387209	1387850	62.4	4.9e-20
GCF_000834395.1	Yersinia aldovae 670-83 3	Yersinia aldovae	670-83	NZ_CP009781.1	2125910	2126602	25.9	5.4e-09
GCF_000834435.1	Yersinia pseudotuberculosis 1 1	Yersinia pseudotuberculosis	1	NZ_CP009786.1	1340283	1340939	141	3.5e-44
GCF_000834455.1	Yersinia rohdei YRA 1	Yersinia rohdei	YRA	NZ_CP009787.1	4142758	4143399	62.8	5.2e-20
GCF_000834475.1	Yersinia pseudotuberculosis PB1/+ 1	Yersinia pseudotuberculosis	PB1/+	NZ_CP009780.1	1126856	1127512	141	3.7e-44
GCF_000834475.1	Yersinia pseudotuberculosis PB1/+ 2	Yersinia pseudotuberculosis	PB1/+	NZ_CP009780.1	1357379	1358044	151	4.9e-47
GCF_000834515.1	Yersinia intermedia Y228 1	Yersinia intermedia	Y228	NZ_CP009801.1	4736290	4736937	331	3.8e-102
GCF_000834515.1	Yersinia intermedia Y228 2	Yersinia intermedia	Y228	NZ_CP009801.1	4743617	4744258	60.8	1.8e-19
GCF_001047675.1	Yersinia aleksiciae 159 1	Yersinia aleksiciae	159	NZ_CP011975.1	1174387	1175025	314.6	2.9e-97
GCF_001277175.1	Cronobacter universalis NCTC 9529 1	Cronobacter universalis	NCTC 9529	NZ_CP012257.1	1469303	1469938	47.4	2e-15
GCF_001277235.1	Cronobacter dublinensis LMG 23823 1	Cronobacter dublinensis	LMG 23823	NZ_CP012266.1	3418154	3418789	48	6.4e-16
GCF_001277275.1	Cronobacter sakazakii NCTC 8155 1	Cronobacter sakazakii	NCTC 8155	NZ_CP012254.1	69047	69682	49	6.3e-16
GCF_001572725.1	Serratia rubidaea 1122 1	Serratia rubidaea	1122	NZ_CP014474.1	4044080	4044724	165.9	1e-51
GCF_001701425.2	Klebsiella pneumoniae 1_GR_13 1	Klebsiella pneumoniae	1_GR_13	NZ_CP027042.1	4526889	4527563	105.5	3.4e-33
GCF_001855315.1	Klebsiella pneumoniae KP5 1	Klebsiella pneumoniae	KP5	NZ_CP012426.1	2167986	2168660	105.5	3.4e-33
GCF_001870165.1	Klebsiella pneumoniae CAV1016 1	Klebsiella pneumoniae	CAV1016	NZ_CP017934.1	2629481	2630155	105.5	3.2e-33
GCF_001939885.2	Klebsiella pneumoniae GN-2 1	Klebsiella pneumoniae	GN-2	NZ_CP019160.1	607243	607917	113.1	1.5e-35
GCF_002156725.1	Klebsiella pneumoniae BK13043 1	Klebsiella pneumoniae	BK13043	NZ_CP020837.1	735383	736057	110.7	7.5e-35
GCF_002156765.1	Klebsiella pneumoniae KPN1481 1	Klebsiella pneumoniae	KPN1481	NZ_CP020847.1	3045236	3045910	113.1	9.3e-36
GCF_002156765.1	Klebsiella pneumoniae KPN1481 2	Klebsiella pneumoniae	KPN1481	NZ_CP020847.1	5189779	5190495	21.3	2.1e-07
GCF_002220515.1	Serratia marcescens UMH2 1	Serratia marcescens	UMH2	NZ_CP018924.1	3975973	3976608	57.1	2e-18
GCF_002220535.1	Serratia marcescens UMH8 1	Serratia marcescens	UMH8	NZ_CP018927.1	875799	876443	334.5	2.9e-103
GCF_002220595.1	Serratia marcescens UMH12 1	Serratia marcescens	UMH12	NZ_CP018930.1	854567	855058	233.1	3.1e-72
GCF_002220595.1	Serratia marcescens UMH12 2	Serratia marcescens	UMH12	NZ_CP018930.1	3393249	3393896	60.5	2.3e-19
GCF_002220595.1	Serratia marcescens UMH12 3	Serratia marcescens	UMH12	NZ_CP018930.1	3884152	3884787	56.2	3.9e-18
GCF_002220635.1	Serratia marcescens UMH5 1	Serratia marcescens	UMH5	NZ_CP018917.1	3408875	3409567	24.3	2e-08
GCF_002220675.1	Serratia marcescens UMH6 1	Serratia marcescens	UMH6	NZ_CP018926.1	1278436	1279125	27.9	2e-09
GCF_002220675.1	Serratia marcescens UMH6 2	Serratia marcescens	UMH6	NZ_CP018926.1	1375288	1375935	131.4	5.4e-41
GCF_002220715.1	Serratia marcescens UMH7 1	Serratia marcescens	UMH7	NZ_CP018919.1	3880727	3881362	57.1	2.4e-18
GCF_002224585.2	Pantoea ananatis YJ76 1	Pantoea ananatis	YJ76	NZ_CP022431.1	12855	13547	24.5	1.5e-08
GCF_002288545.1	Pectobacterium polaris NIBIO1392 1	Pectobacterium polaris	NIBIO1392	NZ_CP017482.1	2148558	2149253	22.8	7e-08
GCF_002307355.1	Pectobacterium polaris NIBIO1006 1	Pectobacterium polaris	NIBIO1006	NZ_CP017481.1	3032136	3032777	109.5	2e-34
GCF_002803865.1	Erwinia amylovora E-2 1	Erwinia amylovora	E-2	NZ_CP024970.1	2686513	2687166	153	8.8e-48
GCF_002893825.1	Klebsiella pneumoniae GD4 1	Klebsiella pneumoniae	GD4	NZ_CP025951.1	3293998	3294672	110.7	7.5e-35
GCF_002903045.1	Enterobacteriaceae bacterium ENNIH2 1	Enterobacteriaceae bacterium	ENNIH2	NZ_CP026192.1	4837314	4837976	159.3	9.4e-50
GCF_002903085.1	Enterobacteriaceae bacterium ENNIH3 1	Enterobacteriaceae bacterium	ENNIH3	NZ_CP026197.1	3273694	3274356	159.3	9.4e-50
GCF_002906435.1	Klebsiella oxytoca KONIH5 1	Klebsiella oxytoca	KONIH5	NZ_CP026275.1	385216	385857	302.5	1.1e-93
GCF_002935055.1	Serratia sp. SSNIH1 1	Serratia sp.	SSNIH1	NZ_CP026383.1	2083662	2084306	336.2	7.2e-104
GCF_002935055.1	Serratia sp. SSNIH1 2	Serratia sp.	SSNIH1	NZ_CP026383.1	4529955	4530602	61.1	1.7e-19
GCF_002952735.1	Lelliottia nimipressuralis SGAir0187 1	Lelliottia nimipressuralis	SGAir0187	NZ_CP025034.1	1965687	1966370	112.9	1.9e-35
GCF_003006175.1	Klebsiella pneumoniae DA48896 1	Klebsiella pneumoniae	DA48896	NZ_CP024429.1	577621	578295	105.5	3.4e-33
GCF_003032455.1	Pantoea vagans PV989 1	Pantoea vagans	PV989	NZ_CP028349.1	3989532	3990176	58	9.7e-19
GCF_003182655.1	Serratia marcescens SGAir0764 1	Serratia marcescens	SGAir0764	NZ_CP027300.1	1588350	1588994	336.2	9.3e-104
GCF_003203435.1	Klebsiella pneumoniae TVGHCRE225 1	Klebsiella pneumoniae	TVGHCRE225	NZ_CP023722.1	1288970	1289644	110.7	7.5e-35
GCF_003443755.1	Klebsiella pneumoniae 1050 1	Klebsiella pneumoniae	1050	NZ_CP023416.1	4690889	4691563	111.1	5.2e-35
GCF_003925915.1	Metakosakonia sp. MRY16-398 1	Metakosakonia sp.	MRY16-398	NZ_AP018756.1	3555390	3556052	159.2	1.1e-49
a Name of Ssp6-like protein given in the trees in Fig. 6 and Supplementary Fig. 6. A number of 1, 2 or 3 at the end indicates the first, second or third Ssp6 homologue in that genome.
b Defines the location of the CDS encoding the Ssp6-like protein
c Over the full sequence
Supplementary Table 3. Details of Ssp6 homologues identified using HMMER
